# A novel method for monitoring ground-dwelling arthropods on hard substrates: characterizing arthropod biodiversity among survey methods

**DOI:** 10.1101/2021.12.06.471448

**Authors:** Katherine McNamara Manning, Kayla I. Perry, Christie A. Bahlai

## Abstract

Sampling approaches are commonly adapted to reflect the study objectives in biodiversity monitoring projects. This approach optimizes findings to be locally relevant but comes at the cost of generalizability of findings. Here, we detail a comparison study directly examining how researcher choice of arthropod trap and level of specimen identification affects observations made in small-scale arthropod biodiversity studies. Sampling efficiency of four traps: pitfall traps, yellow ramp traps, yellow sticky cards, and a novel jar ramp trap were compared with respect to an array of biodiversity metrics associated with the arthropods they captured at three levels of identification. We also outline how to construct, deploy, and collect jar ramp traps. Trapping efficiency and functional groups of arthropods (flying, crawling, and intermediate mobility) varied by trap type. Pitfalls and jar ramp traps performed similarly for most biodiversity metrics measured, suggesting that jar ramp traps provide a more comparable measurement of ground-dwelling arthropod communities to pitfall sampling than the yellow ramp traps. The jar ramp trap is a simple, inexpensive alternative when the physical aspects of an environment do not allow the use of pitfalls. This study illustrates the implications for biodiversity sampling of arthropods in environments with physical constraints on trapping, and the importance of directly comparing adapted methods to established sampling protocol. Future biodiversity monitoring schemes should conduct comparison experiments to provide important information on performance and potential limitations of sampling methodology.
