## Supplementary tables 1-3 for "A novel method for monitoring ground-dwelling arthropods on hard substrates: characterizing arthropod biodiversity among survey methods": Table S1.xlsx

### Sheet: Order
	Pitfall	Yellow ramp	Sticky card	Jar ramp
Acarina	21	225	5	21
Araneae	99	381	21	218
Coleoptera	16	134	217	15
Collembola	81	748	3	59
Diptera	50	1722	1541	176
Hymenoptera	213	1312	440	363
Hemiptera	94	2662	598	223
Lepidoptera	1	11	13	1
Neuroptera	0	4	0	1
Orthoptera	0	8	0	3
Psocodea	0	3	19	2
Thysanoptera	3	548	1342	17

### Sheet: Functional
	Pitfall	Yellow ramp	Sticky card	Jar ramp
Flying
Apoidea	0	30	7	5
Aleyrodidae	0	20	175	0
Alydidae	0	1	0	0
Buprestidae	0	0	1	0
Cantharidae	0	22	85	0
Chalcidoidea	7	606	355	57
Chrysomelidae	5	47	45	4
Coccinellidae	1	12	17	2
Curculionidae	1	16	2	1
Diptera	50	1722	1541	176
Hemerobiidae	0	1	0	1
Ichneumonoidea	2	30	73	1
Lampyridae	0	1	8	0
Lepidoptera	1	11	13	1
Miridae	0	17	1	0
Mordellidae	0	1	1	0
Nabidae	3	4	2	1
Pompilidae	0	1	0	0
Psocidae	0	3	19	2
Thysanoptera	3	548	1342	17
Zygoptera	0	3	0	0
Crawling
Acarina	21	225	5	21
Araneae	99	381	21	218
Collembola	81	748	3	59
Formicidae	184	579	4	269
Wingless parasitoid	20	66	1	31
Intermediate
Aphididae	12	261	273	41
Carabidae	3	1	0	2
Ceropidae	0	0	1	1
Cicadellidae	75	2340	135	173
Derbidae	0	0	0	2
Elateridae	3	5	12	0
Membracidae	0	1	8	0
Orthoptera	0	8	0	3
Scarabaeidae	0	2	0	0
Staphylinidae	2	13	6	4
Not applicable
Unknown coleoptera	1	19	40	2
Unknown Hemipteran	4	18	2	5

### Sheet: Focal taxa
	Pitfall	Yellow ramp	Sticky card	Jar ramp
Carabidae
Harpalus faunus	3	0	0	0
Cratacanthus dubius	0	1	0	0
Cicindelidia punctulata	0	0	0	2
Coccinellidae
Hyperapis undulata	1	1	1	0
Brachiacantha ursina	0	0	2	0
Coleomegilla maculata	0	2	3	0
Cycloneda munda	0	0	2	0
Propylea quatuordecimpunctata	0	2	2	0
Harmonia axyridis	0	0	2	0
Hippodamia variegata	0	0	3	0
Staphylinidae
Rabigus	0	1	0	0
Stenus	0	1	0	0
Meronera	2	3	1	1
Acrotona	0	3	0	3
Xantholinus	0	0	1	0

### Sheet: metadata
Table S1: Total taxon abundance in each trap type by: order, functional classification, and focal taxa.
Columns
Pitfall	pitfall trap
Yellow ramp	yellow ramp trap
Sticky card	yellow sticky card
Jar ramp	jar ramp trap
Rows
Taxa*
*Taxa on each sheet vary based on the level of identification.
