## Supplementary tables 1-3 for "A novel method for monitoring ground-dwelling arthropods on hard substrates: characterizing arthropod biodiversity among survey methods": Table S2.xlsx

### Sheet: Sheet1
				J - P		J - R		J - S		P - R		P - S		R - S
Identification level	Response variables	GLMM family	p	E	p	E	p	E	p	E	p	E	p	E	p
Order	Abundance	Negative binomial	< 0.001	0.67	< 0.001	-1.79	< 0.001	-1.25	< 0.001	-2.46	< 0.001	-1.93	< 0.001	0.54	< 0.001
	Taxonomic richness	Gaussian	< 0.001	0.71	0.045	-2.81	< 0.001	-0.91	0.004	-3.52	< 0.001	-1.61	< 0.001	1.91	< 0.001
	Shannon diversity index	Gaussian	< 0.001			-0.34	< 0.001			-0.44	< 0.001			0.28	< 0.001
	Pielou evenness index	Gaussian	< 0.001							0.75	0.016	0.11	< 0.001
Functional	Abundance	Negative binomial	< 0.001	0.67	< 0.001	-1.79	< 0.001	-1.25	< 0.001	-2.46	< 0.001	-1.93	< 0.001	0.54	< 0.001
	Taxonomic richness	Gaussian	< 0.001			-6.4	< 0.001	-2.93	< 0.001	-7.54	< 0.001	-4.06	< 0.001	3.48	< 0.001
	Shannon diversity index	Gaussian	< 0.001			-0.41	< 0.001			-0.56	< 0.001			0.37	< 0.001
	Pielou evenness index	Gaussian	< 0.001			0.07	0.045	0.13	< 0.001	0.11	< 0.001	0.17	< 0.001
Focal taxa	Abundance	Gaussian	0.226
	Taxonomic richness	Gaussian	0.226
	Shannon diversity index	Gaussian	0.199
	Pielou evenness index	Gaussian	1
