## Supplementary tables 1-3 for "A novel method for monitoring ground-dwelling arthropods on hard substrates: characterizing arthropod biodiversity among survey methods": Table S3.xlsx

### Sheet: Sheet1
				J - P		J - R		J - S		P - R		P - S		R - S
Functional group	Response variables	GLM family	p	E	p	E	p	E	p	E	p	E	p	E	p
Flying	Abundance	Negative binomial	< 0.001	1.23	< 0.001	-2.45	< 0.001	-2.62	< 0.001	-3.67	< 0.001	-3.85	< 0.001
	Taxonomic richness	Gaussian	< 0.001	0.85	0.041	-3.64	< 0.001	-4.52	< 0.001	-4.49	< 0.001	-5.37	< 0.001	-0.88	0.027
Crawling	Abundance	Negative binomial	< 0.001			-1.21	< 0.001	2.87	< 0.001	-1.52	< 0.001	2.55	< 0.001	4.07	< 0.001
	Taxonomic richness	Gaussian	< 0.001			-1.38	< 0.001	2.24	< 0.001	-1.34	< 0.001	2.28	< 0.001	3.62	< 0.001
Intermediate	Abundance	Negative binomial	< 0.001	0.79	0.015	-2.46	< 0.001	-0.66	0.039	-3.25	< 0.001	-1.45	< 0.001	1.8	< 0.001
	Taxonomic richness	Gaussian	< 0.001			-1.05	< 0.001			-1.25	< 0.001	-0.71	0.003	0.55	0.029
